# Brain map of aging-induced alterations in membrane ganglioside pattern

**DOI:** 10.1101/2023.08.30.555520

**Authors:** Durga Jha, Gabriela Dovrtelova, Petr Telensky, Seweryn Olkowicz, Katerina Coufalikova, Lukas Opalka, Karel Kubicek, Bára Černá, Roman Hajek, Silvie Belaskova, Jana Klanova, Ales Hampl, Jiri Damborsky, Zdenek Spacil

## Abstract

Recent efforts to develop comprehensive metabolome and proteome brain atlases for animal models have yielded significant progress. However, the ganglioside (GSs) profile of these models remains largely unexplored. As essential components of the brain, GSs play a crucial role in neuronal function. To address this gap in knowledge, we conducted an in-depth analysis of the young and adult rat brain, as well as its major brain regions, using ultra-high performance liquid chromatography and tandem mass spectrometry in positive and negative ion modes. We also analyzed GSs in cerebrospinal fluid (CSF) and serum from matched samples. Our findings indicate a shift in the ratio of a-series to b-series GSs with age, along with region-specific changes accompanied by aging. This could improve our understanding of brain aging and neurodegenerative diseases. Our study complements existing brain atlases of lipidome and protein expression and highlights the importance of further investigating the mechanisms underlying these GSs changes and the potential therapeutic implications of our findings.
