## Supplemental Tables for "Brain map of aging-induced alterations in membrane ganglioside pattern"

### Sheet: S Table1
	Supplementary Table 1. Brain tissue extraction recovery and repeatability
		GSs	Recovery	Repeatability
			[%], n=3-4	CV [%], n=3-4
	Ion mode Postive	13C_GM1	93.9	7.7
		GM2	76.9	8.5
		13C_GM3	65	7.9
		aGM1	8.5	41.5
	Ion mode Negative	GD1a	91.5	10.1
		GD1b	95.4	10.2
		GD2	78.4	10.4
		GD3	82.3	13.6
		GT1b	82.1	20.3
		GQ1b	67.6	11.6
		13C_GM3	63.3	22.2
	Note: GSs (Gangliosides), LOD (Limit of Detection), LOQ (Limit of Quantification)
	LOD and LOQ of tested GSs were calculated as (LOD or LOQ of [13C18]GM3 in tested matrices) / (RF of tested GS).
	RF was calculated for each GS as (target GS response/GM3 response) / (target GS concentration /GM3 concentration).

### Sheet: S Table2
	Supplementary Table 2: SRM transition for GSs quantification for positive and negative ion detection modes
	Compound	Precursor	Product	Collision energy	Polarity
	aGM1	1255.8	366.1	17	Positive
	GM1	784.9	775.9	5	Positive
	[13C18]GM1	793.97	784.96	5	Positive
	GM2	703.9	695.5	9	Positive
	GM3	602.4	593.4	9	Positive
	[13C18]GM3	611.4	602.4	9	Positive
	GD1b	917.5	581.2	35	Negative
	GD1a/b	917.5	290.1	33	Negative
	GD2	836.5	290.1	35	Negative
	GD3	734.9	290.1	35	Negative
	GT1b	1063.03	290.1	25	Negative
	GQ1b	1209.08	581.2	21	Negative
	GM3	1179.7	290.1	35	Negative
	[13C18]GM3	1197.8	290.1	35	Negative

### Sheet: S Table3
	Supplementary Table 3. Limit of Detection (LOD) and Limit of Quantification (LOQ) of GM2, aGM1, GD1a, GD1b, GD2, GD3, GT1b, and GQ1b in different matrices.
		GSs		Brain tissue	Serum	CSF
				[nM]	[nM]	[nM]
	Positive ion mode	GM2	LOD	0.64	9.89	1.12
			LOQ	2.15	32.96	3.73
		aGM1	LOD	347.65	2541.9	392.15
			LOQ	1158.83	8473.02	1307.16
	Negative ion mode	GD1a	LOD	0.66	4.5	0.4
			LOQ	2.19	14.99	1.35
		GD1b	LOD	0.88	7.58	0.52
			LOQ	2.92	25.27	1.73
		GD2	LOD	0.51	5.37	0.36
			LOQ	1.7	17.89	1.22
		GD3	LOD	12.82	138.02	7.64
			LOQ	42.72	460.07	25.46
		GT1b	LOD	0.86	8.42	0.58
			LOQ	2.86	28.07	1.92
		GQ1b	LOD	2.54	33.61	1.54
			LOQ	8.48	112.02	5.14
	Note: GSs (Gangliosides), LOD (Limit of Detection), LOQ (Limit of Quantification)
	LOD and LOQ of tested GSs were calculated as (LOD or LOQ of [13C18]GM3 in tested matrices) / (RF of tested GS).
	RF was calculated for each GS as (target GS response/GM3 response) / (target GS concentration /GM3 concentration).

### Sheet: S Table4
	Supplementary Table 4. Parameters of 50 % 2-propanol solution (a) and matrix-matched for brain (b) and serum (c) samples calibration curves of [13C18]GM1 and [13C18]GM3.
(a)	Compound	Polarity	Range	LOD (nM)	LOQ (nM)	Slope	Intercept	R2
			(nM)
	[13C18]GM1	Positive	9.1 – 9091	3.29	10.96	296.39	-635.37	0.9983
	[13C18]GM3	Positive	9.1 – 1364	0.89	2.97	2596.5	-5263.9	0.9987
	[13C18]GM3	Negative	9.1 – 1364	1.41	4.68	117.21	-117.96	0.9994
(b)	Compound	Polarity	Range	LOD (nM)	LOQ (nM)	Slope	Intercept	R2
			(nM)
	[13C18]GM1	Positive	5 – 200	21.9	73	230.98	-5819.1	0.9989
	[13C18]GM3	Positive	2.5 – 100	0.71	2.37	1844.3	-53534	0.9948
	[13C18]GM3	Negative	2.5 – 100	2.74	9.12	56.16	-1462	0.9976
(c)	Compound	Polarity	Range	LOD (nM)	LOQ (nM)	Slope	Intercept	R2
			(nM)
	[13C18]GM1	Positive	100 – 750	73.88	246.25	23.99	683.52	0.9955
	[13C18]GM3	Positive	25 – 500	15.6	52	291.05	-1286.6	0.9951
	[13C18]GM3	Negative	25 – 500	14	46.5	48.07	28.71	0.9986

### Sheet: S Table5
	Supplementary Table 5: The coefficient of variation (CV) of two measurements of selected GSs in neocortex and allocortex brain tissue samples with 18 days spacing.
	Sample ID	CV [%] of 2 measurements						CV [%] of 2 measurements
		of neocortex samples						of allocortex samples
		GD1a	GD1b	GD2	GD3	GT1b	GM3	GD1a	GD1b	GD2	GD3	GT1b	GM3
	1	3.9	0.7	26.7	7.5	11.7	1.5	11.1	6.3	11.2	12.8	26	11.7
	2	0.5	0.4	18.8	18.6	11	15.7	6.4	3.6	9.4	3.7	3.9	10.9
	3	2.9	5.3	32.4	43.5	14.3	7	16.6	15.5	15.6	0.6	20.9	4.6
	4	11.6	12.4	2	13.9	17.4	3.1	6	10	0.4	17.9	8.7	11.3
	5	6.8	2.5	20.5	13.9	7.1	10	22.5	30.7	29.4	36.8	24.9	37.4
	6	24	16.3	4.8	0.1	8.5	2.5	5.6	12.8	6.8	12.9	9.6	31.8
	7	19.2	17.8	34.2	31.6	33.1	34	19.3	17.6	17.3	12.6	28.8	16.2
	8							7.9	3	3.4	3.1	3.7	17.4
	9	18.6	13.8	5.7	15.5	9.8	3.1	14	19.8	15.7	6.5	22	34.9
	10							10.9	4.7	5.5	13.2	4	24.9
	11	5	1	2.2	17.7	1.2	15.6	15.4	14.3	8.2	2.8	7.3	10.9
	12	16	21.2	28.7	16.6	13.5	21.5	11.2	12.5	8.2	12.1	21.9	9.6
	13	4.4	2.1	9.5	20.8	0.4	20.9	23	24.1	35.9	24	29.6	40.2
	14	30.7	6	17.1	16.4	28.1	1	15.6	3	6.8	23.2	4.7	8.9
	15	21.7	12.6	3	0.2	27.7	18.6	16.1	8.1	4.7	4.5	14.5	2.4
	16	15.1	15.6	16.3	25.8	4.5	21.8	10.5	11	5	5.3	0.1	0.6
	17	25.1	12.9	13.5	16.1	14.2	19.6	17.5	14.5	11.8	8.9	18.5	16.7
	18	9.2	8.7	6.1	10.4	11.9	4.5	7.8	2.2	9.3	2.3	3.3	9.7
	19	6.7	4.7	0.5	2.5	9.4	3.6	11.6	15.3	14.3	20.8	5.7	15.7
	20	3.7	7.7	13.7	5.3	18.5	4.8	68.8	56.7	64.3	53.8	52.6	14.9
	21	19.8	8.7	18.8	12.5	17.2	11.8	19.6	6.5	8.5	2.6	10.7	6.1
	22	20.3	10.6	4.9	12	38.3	0.3	11.6	8.6	8.5	13.1	32.8	3.7
	23	22.3	15.5	34.2	17.7	7.1	20.7	1.2	11.2	6.5	0.6	5.5	21.3
	24	4.9	0.4	28.6	14.8	6.5	15.8	37.4	20.6	21.7	11.5	29.7	4.8
	25	2.5	9	11.4	9.3	4.4	21.7	36.3	45.2	2	31.4	49.1	2.2
	26	7.4	4.1	22.6	12.3	17	9.9	37.3	33	16.2	20.7	34.7	4.5
	The comparison of the measurement of the same samples of two different brain structures (neocortex and allocortex) with 18 days spacing to prove reproducibility of the results.
	The reproducibility is expressed as the coefficient of variation (CV). The average CV of the two measurements is 12.4 % for neocortex and 15.5 % for allocortex samples.

### Sheet: S Table6
	Supplementary Table 6: Sample identification and availability for all tested matrices.
	Sample	Strain	Sex	Age	Body	Brain tissue											Serum	CSF
	ID				weight [g]	ALLO	NEO	CING	STR	CB	MF	OB	HYPO	DHIP	VHIP	BS
	1	SD	M	Y	120	✓	✓	✓	✓	✓	✓	✓	✓	✓	✓	✓	✓	✓
	2	W	F	O	474	✓	✓	✓	✓	✓	✓	✓	✓	✓	✓	✓	✓	✓
	3	W	M	O	644	✓	✓	✓	✓	✓	✓	✓	✓	✓	✓	✓	✓	−
	4	SD	M	Y	112	✓	✓	✓	✓	✓	✓	✓	✓	✓	✓	✓	✓	✓
	5	W	M	Y	146	✓	✓	✓	✓	✓	✓	✓	✓	✓	✓	✓	✓	✓
	6	SD	F	O	392	✓	✓	✓	✓	✓	✓	✓	✓	✓	✓	✓	✓	✓
	7	SD	M	O	669	✓	✓	✓	✓	✓	✓	✓	✓	✓	✓	✓	✓	✓
	8	W	M	Y	138	✓	−	✓	✓	✓	✓	✓	✓	✓	✓	✓	✓	✓
	9	SD	F	Y	94	✓	✓	✓	✓	✓	✓	✓	✓	✓	✓	✓	✓	✓
	10	W	M	O	554	✓	✓	✓	✓	✓	✓	✓	✓	✓	✓	✓	✓	−
	11	W	F	O	502	✓	✓	✓	✓	✓	✓	✓	✓	✓	✓	✓	✓	−
	12	SD	F	Y	121	✓	✓	✓	✓	✓	✓	✓	✓	✓	✓	✓	✓	✓
	13	W	M	Y	149	✓	✓	✓	✓	✓	✓	✓	✓	✓	✓	✓	✓	✓
	14	SD	M	O	686	✓	✓	✓	✓	✓	✓	✓	✓	✓	✓	✓	✓	−
	15	SD	F	O	373	✓	✓	✓	✓	✓	✓	✓	✓	✓	✓	✓	✓	✓
	16	W	M	Y	158	✓	✓	✓	✓	✓	✓	✓	✓	✓	✓	✓	✓	✓
	17	SD	F	Y	116	✓	✓	✓	✓	✓	✓	✓	✓	✓	✓	✓	✓	✓
	18	W	F	O	456	✓	✓	✓	✓	✓	✓	✓	✓	✓	✓	✓	✓	✓
	19	W	M	O	685	✓	✓	✓	✓	✓	✓	✓	✓	✓	✓	✓	✓	−
	20	SD	M	Y	102	✓	✓	✓	✓	✓	✓	✓	✓	✓	✓	✓	✓	✓
	21	W	F	Y	128	✓	✓	✓	✓	✓	✓	✓	✓	✓	✓	✓	✓	−
	22	SD	M	O	660	✓	✓	✓	✓	✓	✓	✓	✓	✓	✓	✓	✓	✓
	23	SD	F	O	374	✓	✓	✓	✓	✓	✓	✓	✓	✓	✓	✓	✓	✓
	24	W	F	Y	122	✓	✓	✓	✓	✓	✓	✓	✓	✓	✓	✓	✓	✓
	25	W	F	Y	125	✓	✓	✓	✓	✓	✓	✓	✓	✓	✓	✓	✓	−
	26	W	M	O	684	✓	✓	✓	✓	✓	✓	✓	✓	✓	✓	✓	✓	✓
	Note: SD (Sprague Dawley), W (Wistar), M (Male), F (Female), Y (Young/1 month), O (Old/11 months), ALLO (Allocortex), NEO (Neocortex), CING (Cingulate), STR (Striatum), CB (Cerebellum), MF (Medial Forebrain), OB (Olfactory Bulbs), HYPO (Hypothalamus), DHIP (Dorsal Hippocampus), VHIP (Ventral Hippocampus), BS (Brainstem).
